# A Catalog of the Diversity and Ubiquity of Metabolic Organelles in Bacteria

**DOI:** 10.1101/2021.01.25.427685

**Authors:** Markus Sutter, Matthew R. Melnicki, Frederik Schulz, Tanja Woyke, Cheryl A. Kerfeld

## Abstract

Bacterial microcompartments (BMCs) are organelles that segregate segments of metabolic pathways, which are incompatible with surrounding metabolism. In contrast to their eukaryotic counterparts, the selectively permeable membrane of BMCs, the shell, is composed of protein. While the sequestered enzymes vary among functionally distinct BMCs, the proteins that form diverse BMC shells are structurally homologous; this enables the bioinformatic identification of the organelles by locating genes encoding shell proteins, which are typically proximal to those for the encapsulated enzymes. With recent advances in genome‐resolved metagenomics and the emphasis on “microbial dark matter”, many new genome sequences from diverse and obscure bacterial clades have become available. We find the number of identifiable BMC loci has increased twenty‐fold since the last comprehensive census of 2014. Moreover, the addition of new types we uncovered doubles the number of distinct BMC types known. These expand the range of catalysis encapsulated in BMCs, underscoring that there is dark biochemistry that is compartmentalized in bacterial organelles yet to be discovered through genome sequencing. Our comprehensive catalog of BMCs provides a framework for their identification, correlation with bacterial niche adaptation, and experimental characterization, and broadens the foundation for the development of BMC‐based nanoarchitectures for biomedical and bioengineering applications.
