## Supplementary Data: HMM names table for "A Catalog of the Diversity and Ubiquity of Metabolic Organelles in Bacteria"

### Sheet: Sheet1
A Catalog of the Diversity and Ubiquity of Metabolic Organelles in Bacteria
Markus Sutter, Matthew R. Melnicki, Frederik Schulz, Tanja Woyke, Cheryl A. Kerfeld
Supplementary Data: HMM names table
shell protein / pfam	pfam description from Uniprot	HMM name(s)	description	pfam link	EUT homolog	PDU homolog	PVM homolog	RMM/AAUA homolog	CsomeACh/CsomeACy	CsomeBCy
BMC-H		H_*	standard hexamer		EutM	PduA,PduJ	PvmD,PvmE	msmeg_0272	CsoS1A/B/C	CcmK1, CcmK2, CcmK3, CcmK4, CcmK5, CcmK6
BMC-H		H_*	C-terminal extension, potential metal binding site			PduK
BMC-H		H_*	hexamer with PF16365(EutK-Cterm) extension		EutK
BMC-Hp		Hp_*	permuted hexamer, beta barrel		EutS	PduU
BMC-P		P_*	standard pentamer		EutN	PduN	PvmH		CsoS4A/B	CcmL
BMC-P1		P_*	special pentamer1 / greys				PvmK	msmeg_0273
BMC-P2		P_*	special pentamer2 / yellows				PvmM
BMC-Ts		Ts_*	trimer, non-PduT							CcmO
BMC-Ts		Ts_*	PduT, commonly with Cys pore for Fe-S cluster			PduT
BMC-Tsp		Tsp_*	3 small pores single permuted trimer		EutL	PduB
BMC-Tdp		Tdp_*	double stacking permuted trimer					msmeg_0271,msmeg_0275	CsoS1D	CcmP
PF00016	RuBisCO_large	HMMrbcL_1_Csome	RuBisCo large subunit	PF00016					CbbL	RbcL
PF00101	RuBisCO_small	HMMrbcS_1_Csome;HMMrbcS_2_CsomeBCy;HMMrbcS_1_CsomeA	RuBisCo small subunit	PF00101					CbbS	RbcS
PF00106	adh_short	HMMnopfamclust3_1	Short-chain dehydrogenase/reductase	PF00106				msmeg_0269
PF00107	ADH_zinc_N	HMM00107alcdh_2_mic1mix;HMM00107alcdh_1_grm5	Zinc-binding dehydrogenase	PF00107
PF00120	Gln-synt_C	HMM00120_1_mic2	Glutamine synthetase, catalytic domain	PF00120
PF00121	TIM	HMM00121_isom_1_spu	Triosephosphate isomerase	PF00121
PF00132	Hexapep	HMMccmM_1_CsomeBCy;HMMccmN_1_CsomeBCy	beta Csome CcmM and CcmN beta helix domains	PF00132						CcmM, CcmN
PF00171	Aldedh	HMMalddh_1_eutpdugrm;HMMalddh_3_aromic1;HMMalddh_2_egra	aldehyde dehydrogenase	PF00171	EutE	PduP	PvmJ	msmeg_0276
PF00202	Aminotran_3	HMM00202amintr_1_rmm	aminotransferase class-III	PF00202				msmeg_0277
PF00258	Flavodoxin_1	HMM00258Fld_1_pdu1c	Flavodoxin	PF00258
PF00266	Aminotran_5	HMM00266amintr_1_buf3	Aminotransferase class-V	PF00266
PF00288	GHMP_kinases_N	HMM00288_1_pdu	L-Threonine Kinase for B12 synthesis	PF00288		PduX
PF00293	NUDIX	HMM00293nuhyd_1_eut1	NUDIX domain	PF00293
PF00389	2-Hacid_dh	HMM00389acidehy_1_aci	2-hydroxyacid dehydrogenase, catalytic domain	PF00389
PF00390	malic	HMM00390_malic_1_eut1	Malic enzyme, N-terminal domain	PF00390
PF00465	Fe-ADH	HMM00465alcdh_3_mix;HMM00465alcdh_4_pdu	alcohol dehydrogenase	PF00465	EutG	PduQ
PF00596	Aldolase_II	HMMaldol_1_grm;HMMaldol_5_aci2;HMMaldol_4_pvm2;HMMaldol_6_ho;HMMaldol_2_pvm1;HMMaldol_3_grm5	Class II Aldolase	PF00596			PvmN
PF00682	HMGL-like	HMM00682carbxaro_1_aro	Pyruvate carboxylase	PF00682
PF00857	Isochorismatase	HMM00857isoch_1_buf1	Isochorismatase hydrolase	PF00857
PF00860	Xan_ur_permease	HMM00860tp_2_buf1;HMM00860tp_1_bufgrm	xanthine/uracil/vit. C permease	PF00860
PF00871	Acetate_kinase	HMMacetkin_1	propionate kinase	PF00871		PduW	PvmG
PF01118	Semialdhyde_dh	HMM01118salddharo_1_aro	Semialdehyde dehydrogenase, NAD binding domain	PF01118
PF01228 PF02901	Gly_radical	HMMgre_1_grms;HMMgre_2_grm2	glycyl radical enzyme	PF01228
PF01266	DAO	HMM01266_1_mic6	FAD dependent oxidoreductase	PF01266
PF01512 PF13375 PF10531	Complex1_51K;RnfC_N;SLBB	HMMPduS_1	PduS / Complex 51K/RnfC/SLBB domain	PF01512		PduS
PF01515	PTA_PTB	HMM01515PTA_B_1_eut1	housekeeping PTAC PTA_PTB	PF01515	EutD
PF01557	FAA_hydrolase	HMM01557arohydro_1	Fumarylacetoacetate (FAA) hydrolase family	PF01557
PF01558	POR	HMM01558pyruvox_1_buf3	Pyruvate ferredoxin/flavodoxin oxidoreductase	PF01558
PF01636	APH	HMM01636transf_1_rmm	aminoglycoside phosphotransferase	PF01636				msmeg_0269
PF01791	DeoC	HMMspu01791_1_spu;HMMspu01791_2_spu	DeoC/LacD family aldolase	PF01791
PF01842	ACT	HMM01842act_1_acimic3;HMM01842act_1_acimic3;HMM01842act_1_acimic3	ACT domain, amino acid binding	PF01842
PF01923	Cob_adeno_trans	HMM01923cobtr_3_eut2;HMM01923cobtr_1_pdu;HMM01923cobtr_2_eut1;HMM01923cobtr_4_eut2	Cobalamin adenosyltransferase	PF01923		PduO
PF01965	DJ-1_PfpI	HMM01965_1_grm3	DJ-1/PfpI family protease/transcriptional regulator	PF01965
PF01977	UbiD	HMM01977ubiD_1_buf1	3-octaprenyl-4-hydroxybenzoate carboxy-lyase ubiquitin biosynthesis	PF01977
PF02286	Dehydratase_LU	HMMpropdeh1_1_pdu	diol dehydratase large subunit	PF02286		PduC
PF02287	Dehydratase_SU	HMMpropdeh2_1_pdu	diol dehydratase small subunit	PF02287		PduE
PF02288	Dehydratase_MU	HMMpropdeh3_1_pdu	diol dehydratase medium subunit	PF02288		PduD
PF02288	Dehydratase_SU	HMMpropdeh3_2_pdusml	diol dehydratase reactivation small subunit	PF02288		PduH
PF02441	Flavoprotein	HMM02441_03;HMM02441_07;HMM02441_06;HMM02441_09;HMM02441_05;HMM02441_08;HMM02441_02;HMM02441_01;HMM02441_04	Flavoprotein	PF02441			PvmL
PF02502	LacAB_rpiB	HMMspu02502_1_spu	Ribose/Galactose Isomerase	PF02502
PF02773	S-AdoMet_synt_C	HMMadometsyn_1_grm	S-adenosylmethionine synthetase, C-terminal domain	PF02773
PF02775	TPP_enzyme_C	HMM02775tpp_1_buf3	Thiamine pyrophosphate enzyme, C-terminal TPP binding domain	PF02775
PF02776	TPP_enzyme_N	HMM02776tpparo_1_aro	Thiamine pyrophosphate enzyme, N-terminal TPP binding domain	PF02776
PF02780	Transketolase_C	HMM02780keto_1_eut1	Transketolase, C-terminal domain	PF02780
PF02866	Ldh_1_C	HMM02866_1_pvmeut;HMM02866_2_mic12	lactate/malate dehydrogenase, alpha/beta C-terminal domain	PF02866			PvmO
PF02900	LigB	HMM02900arooxy_1_aro	Catalytic LigB subunit of aromatic ring-opening dioxygenase	PF02900
PF03358	FMN_red	HMM03358reduct_2_grm5;HMM03358reduct_1_eutgrm	NADPH-dependent FMN reductase	PF03358
PF03928	Haem_degrading	HMM03928Haemd_1_pdu;HMM03928Haemd_3_pdu;HMM03928Haemd_2_grm	Haem-degrading	PF03928
PF04055	Radical_SAM	HMMgreae_1_grms	glycyl radical activating enzyme	PF04055
PF04199	Cyclase	HMM04199cycl_1	Putative cyclase	PF04199
PF04324	Fer2_BFD	HMM04324_1_mic6	Bacterioferritin-like [2Fe-2S] binding domain	PF04324
PF04346	EutH	HMMtpEuth_1_eut	ethanolamine transporter (?)	PF04346	EutH
PF04909	Amidohydro_2	HMM04909amidhy_1_grmguf;HMM04909amidhy_2_mic3	Amidohydrolase	PF04909
PF05985	EutC	HMMetlyEutC_2_eut2;HMMetlyEutC_1_eut1;HMMetlyEutC_3_eut2	Ethanolamine ammonia-lyase light chain	PF05985	EutC
PF06130	PTAC	HMMptac_1_mix;HMMptac_3_eut2;HMMptac_2_mix	Phosphotransacylase	PF06130		PduL	PvmB
PF06249	EutQ	HMM06249EutQ_3_grm1;HMM06249EutQ_1_eut1;HMM06249EutQ_2_eut2	Cupin binding domain?	PF06249	EutQ
PF06277	EutA	HMM06277EutA_1_eut	reactivating factor for ethanolamine ammonia lyase	PF06277	EutA
PF06723	MreB_Mbl	HMM06723EutJMreB_1_grm	MreB/FtsZ homolog, ATP binding in cleft between two domains	PF06723	EutJ
PF06751	EutB	HMMetlyEutB_2_EUT2;HMMetlyEutB_1_EUT1	Ethanolamine ammonia lyase large subunit	PF06751	EutB
PF07859	Abhydrolase_3	HMMabhyd_2_rmm1;HMMabhyd_3_rmm1;HMMabhyd_1_rmm1	alpha/beta hydrolase fold	PF07859
PF08841	DDR	HMM08841dhact_1_pdu	diol dehydratase reactivase ATPase-like domain large subunit	PF08841		PduG
PF08936	CsoSCA	HMMca_2_CsomeACy;HMMca_1_CsomeACh	Alpha carboxysome carbonic anhydrase	PF08936
PF10114	PocR	HMM10114PocR_1_pdu1;HMM10114PocR_2_grm	Sensory domain found in PocR	PF10114
PF10662	PduV-EutP	HMM10662PduV_1_mix	filament interaction?, interactionwith EutS/PduU?!	PF10662	EutP	PduV
PF12288	CsoS2_M	HMMcsoS2_1_ACy;HMMcsoS2_2_ACh	Alpha carboxysome CsoS2 interior organizing protein	PF12288
PF13380	CoA_binding_2	HMM13380coabdg_1_buf3	CoA binding domain	PF13380
PF13382	Adenine_deam_C	HMM13382deam_1_buf1	Adenine deaminase C-terminal domain	PF13382
PF13419	HAD_2	HMM13419hydrol_1_mic1	Haloacid dehalogenase-like hydrolase	PF13419
PF13520	AA_permease_2	HMM13520tp_1_pdu;HMM13520tp_2_rmm1	Aminoacid permease	PF13520				msmeg_0279
PF15953	PDU_like	HMM15953pduput_2_pdu1c;HMM15953pduput_1_pdu1	PDU_like	PF15953		PduM
PF17147	PFOR_II	HMM17147pyruvdom_1_buf3	Pyruvate:ferredoxin oxidoreductase core domain II	PF17147
